# How light at night sets the circalunar clock in the marine midge *Clunio marinus*

**DOI:** 10.1101/2024.04.30.591642

**Authors:** Carolina M. Peralta, Eric Feunteun, Julien Guillaudeau, Dušica Briševac, Tobias S. Kaiser

**Author notes:** Shared senior authorship (Dušica Briševac, Tobias S. Kaiser). To whom all correspondence should be addressed: Dušica Briševac and Tobias S. Kaiser; Max Planck Institute for Evolutionary Biology, Max Planck Research Group Biological Clocks, August-Thienemann-Strasse 2, 24306 Plön, Germany.

## Abstract

Many organisms inhabiting the interface between land and sea have evolved biological clocks corresponding to the period of the semilunar (14.77d) or the lunar (29.53d) cycle. Since tidal amplitude is modulated across the lunar cycle, these circasemilunar or circalunar clocks allow organisms to adapt to the tides. Biological clocks are synchronized to external cycles via environmental cues called *zeitgebers*. Here, we explore how light at night sets the circalunar and circasemilunar clocks of *Clunio marinus*, a marine insect that relies on these clocks to control timing of emergence. We first characterized how moonlight intensity is modulated by the tides by measuring light intensity in the natural habitat of *C. marinus*. In laboratory experiments, we then explored how different moonlight treatments set the phase of the clocks of two *C. marinus* strains, one with a lunar rhythm and one with a semilunar rhythm. Light intensity alone does not affect the phase or strength of the lunar rhythm. Presenting moonlight during different 2-hour or 4-hour windows during the subjective night shows that (1) the required duration of moonlight is strain-specific, (2) there are strain-specific moonlight sensitivity windows and (3) timing of moonlight can shift the phase of the lunar rhythm to stay synchronized with the lowest low tides. Experiments simulating natural moonlight patterns with moonrise and moonset confirm that the phase is set by the timing of moonlight. Light intensity within the ranges observed in the field leads to the best synchronization. Taken together, we show that there is a complex and strain-specific integration of intensity, duration and timing of light at night to precisely entrain the lunar and semilunar rhythms. The observed fine-tuning of the rhythms under the most natural moonlight regimes lays the foundation for a better chronobiological and genetic dissection of the circa(semi)lunar clock in *C. marinus*.
