## Supplementary material for "How light at night sets the circalunar clock in the marine midge *Clunio marinus*": TableS1

### Sheet: Table_S1
TableS1 - Coordinates of the strains and light intensity and water level datasets used in this study.
Name	Dataset	Country	City	Latitute	Longitude	From
Vigo-2NM	strain collection site	Spain	Vigo	42.2014	-8.78472	Kaiser et al. 2016
Por-2SL	strain collection site	France	Port-en-Bessin	49.3517	-0.769119	Kaiser et al. 2021
Radiometer	underwater light data	France	Dinard	48.628	-2.027	this study, https://doi.org/10.17617/3.6OXUES
In-land moonlight	Predicted moonlight	France	Dinard	48.64	-2.0288	suncalc
		France	Port-en-Bessin	49.351	-0.748
		Spain	Vigo	42.201	-8.785
Water levels	ERA5	France	Dinard	48.64	-2.0288	ERA5
		France	Port-en-Bessin	49.351	-0.748
		Spain	Vigo	42.201	-8.785
