## Supplementary material for "How light at night sets the circalunar clock in the marine midge *Clunio marinus*": TableS2

### Sheet: Table_S2
Table S2 - Number of replicate boxes and emerging individuals per light treatment.
Moonlight intensity					Sensitivity window 2h					Sensitivity window 4h					Shifting-block of moonlight					Simulated natural moonlight
replicate	cycles	n	total		replicate	cycles	n	total		replicate	cycles	n	total		replicate	cycles	n	total		replicate	cycles	n	total
OD5_ZT 20-4					ZT 20-22					ZT 20-0					6h					high intensity - 6h
Vigo_1	3	102	441		Vigo_4	2	143	409		Vigo_A	3	84	246		Vigo_13	3	84	290		VigoB1	3	273	693
Vigo_2	3	124			Vigo_5	2	183			Vigo_B	3	85			Vigo_14	3	62			VigoB2	4	282
Vigo_3	3	110			Vigo_6	2	83			Vigo_C	3	77			Vigo_15	3	63			VigoB3	3	75
Vigo_4	3	105			Por_5	3	308	556		Por_D	3	93	277		Vigo_16	3	81			VigoB4	3	63
Por-P	3	122	336		Por_6	3	67			Por_E	3	103			Por_1	3	94	505		PorB1	4	530	1361
Por-Q	3	99			Por_7	3	119			Por_F	3	81			Por_2	3	148			PorB2	3	352
Por-R	3	115			Por_8	3	62			ZT 22-2					Por_3	3	98			PorB3	2	71
OD3_ZT 20-4					ZT 22-0					Vigo_D	3	100	247		Por_16	3	59			PorB4	2	154
Vigo_5	3	45	331		Vigo_7	2	179	460		Vigo_E	3	87			Por_17	3	106			PorB5	2	85
Vigo_6	3	81			Vigo_8	2	235			Vigo_F	3	60			4h					PorB6	2	169
Vigo_7	3	136			Vigo_9	2	46			Por_G	3	85	289		Vigo_17	3	95	302		low intensity - 6h
Vigo_8	3	69			Por_9	3	259	390		Por_H	3	115			Vigo_18	3	66			Vigo_25	3	63	294
Por-M	3	101	290		Por_10	3	84			Por_I	3	89			Vigo_19	3	68			Vigo_26	3	126
Por-N	3	94			Por_11	3	42			ZT 0-4					Vigo_20	3	73			Vigo_27	3	99
Por-O	3	95			Por_12	3	5			Vigo_G	3	75	232		Por_4	3	179	650		Vigo_28	3	6
OD1_ZT 20-4					ZT 0-2					Vigo_H	3	55			Por_5	3	128			Por_10	3	89	579
Vigo_9	3	100	329		Vigo_10	2	211	590		Vigo_I	3	102			Por_6	3	102			Por_11	3	120
Vigo_10	3	99			Vigo_11	2	255			Por_J	3	63	289		Por_18	3	124			Por_12	3	150
Vigo_11	3	62			Vigo_12	2	124			Por_K	3	128			Por_19	3	117			Por_22	3	102
Vigo_12	3	68			Por_13	3	367	537		Por_L	3	98			2h					Por_23	3	118
Por-A	3	71	253		Por_14	3	58								Vigo_21	3	104	474		low intensity - 4h
Por-B	3	99			Por_15	3	88								Vigo_22	3	95			Vigo_29	3	149	339
Por-C	3	83			Por_16	3	24								Vigo_23	3	156			Vigo_30	3	133
					ZT 2-4										Vigo_24	3	119			Vigo_31	3	57
					Vigo_13	2	130	395							Por_7	3	121	646		Vigo_32	3	0
					Vigo_14	2	246								Por_8	3	144			Por_13	3	137	620
					Vigo_15	2	19								Por_9	3	122			Por_14	3	111
					Por_17	3	254	493							Por_20	3	114			Por_15	3	84
					Por_18	3	95								Por_21	3	145			Por_24	3	147
					Por_19	3	94													Por_25	3	141
					Por_20	3	50
