## Supplementary material for "How light at night sets the circalunar clock in the marine midge *Clunio marinus*": TableS3

### Sheet: Table_S3
Table S3 - Frequency of midges emerging in a moonlight cycle. Several cycles and replicate boxes were averaged in each experiment.
	Moonlight intensity						Sensitivity window 2h								Sensitivity window 4h
Moon day	Por_OD1	Por_OD3	Por_OD5	Vigo_OD1	Vigo_OD3	Vigo_OD5	Por_20_22	Por_22_00	Por_00_02	Por_02_04	Vigo_20_22	Vigo_22_00	Vigo_00_02	Vigo_02_04	Por_20_00	Por_22_02	Por_00_04	Vigo_20_00	Vigo_22_02	Vigo_00_04
1	0.0474308	0.0827586	0.0714286	0	0	0.00226757	0.014	0.023	0.022	0.049	0.039	0	0.007	0.066	0.032491	0.0484429	0.0588235	0	0	0.00431034
2	0.0869565	0.12069	0.130952	0	0	0.0113379	0.049	0.021	0.039	0.012	0.085	0.002	0.014	0.096	0.0288809	0.0968858	0.0761246	0.00813008	0	0
3	0.083004	0.110345	0.0714286	0	0	0	0.027	0.023	0.034	0.016	0.098	0	0.029	0.081	0.0361011	0.0276817	0.0415225	0.00813008	0.00404858	0
4	0.0316206	0.037931	0.0327381	0	0.0060423	0.00453515	0.031	0.028	0.013	0.037	0.156	0.007	0.034	0.104	0.0108303	0.0346021	0.0138408	0.0243902	0.00809717	0.00862069
5	0.00790514	0.0103448	0.00595238	0.0212766	0	0.0521542	0.02	0.038	0.015	0.024	0.078	0.017	0.08	0.114	0.00722022	0.00692042	0.0311419	0.0162602	0	0.012931
6	0.0158103	0.00344828	0.00297619	0.00911854	0.0120846	0.0453515	0.023	0.033	0.015	0.018	0.066	0.015	0.1	0.096	0.0144404	0.00692042	0	0.0121951	0.0121457	0.0387931
7	0.0158103	0.00344828	0.00297619	0.0364742	0.021148	0.0884354	0.014	0.015	0.019	0.014	0.039	0.028	0.107	0.068	0	0	0	0.0406504	0.048583	0.0387931
8	0	0.00344828	0	0.0273556	0.0332326	0.0612245	0.02	0.021	0.007	0.01	0.039	0.033	0.092	0.051	0.00361011	0.0103806	0.0242215	0.0487805	0.048583	0.0517241
9	0	0.00689655	0.00297619	0.0668693	0.114804	0.126984	0.041	0.013	0.022	0.018	0.044	0.08	0.175	0.081	0.00361011	0	0.0103806	0.0487805	0.097166	0.0258621
10	0	0.0103448	0.00297619	0.136778	0.141994	0.126984	0.027	0.026	0.032	0.01	0.017	0.117	0.107	0.023	0	0.0138408	0.00346021	0.0406504	0.129555	0.0775862
11	0.00395257	0.00689655	0.00595238	0.106383	0.175227	0.108844	0.04	0.059	0.054	0.039	0.054	0.222	0.09	0.015	0.00722022	0.00346021	0.0138408	0.0731707	0.11336	0.0948276
12	0	0.00689655	0	0.12766	0.138973	0.0793651	0.031	0.069	0.063	0.039	0.032	0.154	0.041	0.008	0.00361011	0.00692042	0.0138408	0.130081	0.109312	0.137931
13	0.00395257	0.0137931	0.00595238	0.0972644	0.0574018	0.0294785	0.025	0.049	0.05	0.032	0.022	0.078	0.014	0.013	0.00722022	0	0.0207612	0.130081	0.0728745	0.163793
14	0	0.0206897	0.00595238	0.0303951	0.0181269	0.00680272	0.016	0.038	0.069	0.041	0.007	0.043	0.007	0.003	0.00361011	0.0242215	0.0346021	0.0691057	0.0404858	0.107759
15	0.0118577	0.0206897	0.0446429	0.0121581	0	0	0.031	0.067	0.05	0.032	0.007	0.02	0	0.005	0.0180505	0.0346021	0.0588235	0.0487805	0.0242915	0.0603448
16	0.0632411	0.062069	0.0982143	0.00303951	0.00302115	0.00226757	0.045	0.049	0.088	0.059	0.007	0.017	0.002	0	0.0216606	0.083045	0.124567	0.0325203	0.0283401	0.0215517
17	0.252964	0.258621	0.16369	0	0	0.00226757	0.058	0.067	0.078	0.063	0	0	0.003	0.005	0.111913	0.207612	0.0657439	0.0243902	0.0323887	0.0215517
18	0.225296	0.124138	0.145833	0.0121581	0.0060423	0.00907029	0.065	0.085	0.084	0.067	0.005	0.009	0.007	0	0.137184	0.152249	0.0311419	0.00813008	0.048583	0.0431034
19	0.12253	0.0241379	0.0357143	0.0364742	0	0.0272109	0.077	0.064	0.041	0.047	0.005	0.015	0.01	0.003	0.227437	0.0484429	0.0242215	0.0365854	0.0769231	0.0301724
20	0.00790514	0.0103448	0.00297619	0.0425532	0.0483384	0.0498866	0.054	0.046	0.032	0.03	0.02	0.015	0.003	0	0.115523	0.0484429	0.0138408	0.0609756	0.0445344	0.0215517
21	0	0	0	0.0699088	0.111782	0.0680272	0.101	0.026	0.015	0.049	0.02	0.02	0.01	0.008	0.0361011	0.017301	0.0138408	0.0406504	0.0404858	0.00862069
22	0	0.00344828	0.00297619	0.0729483	0.0543807	0.0226757	0.045	0.021	0.02	0.02	0.024	0.026	0.007	0.003	0.0288809	0.0207612	0	0.0569106	0.0121457	0.00862069
23	0.00395257	0.00344828	0	0.0577508	0.0241692	0.0204082	0.043	0.023	0.007	0.032	0.007	0.015	0.005	0.015	0.00361011	0	0.00346021	0.00813008	0	0
24	0.00395257	0	0.00297619	0.0273556	0.021148	0.00907029	0.005	0.003	0.002	0.02	0.012	0.015	0.01	0.01	0.0252708	0.00346021	0.0138408	0.0121951	0.00809717	0.00431034
25	0	0	0.00297619	0.00303951	0	0.0113379	0.013	0.013	0.011	0.047	0.002	0.007	0.012	0.003	0	0.00346021	0.0311419	0.00813008	0	0.00862069
26	0	0	0.00595238	0	0.00302115	0	0.009	0	0.009	0.022	0.015	0.015	0.005	0.023	0.0180505	0.00346021	0.0242215	0	0	0
27	0	0	0.00297619	0.00303951	0	0.00453515	0.023	0.033	0.024	0.049	0.01	0.011	0.008	0.008	0.0180505	0	0.0415225	0.00406504	0	0.00431034
28	0	0.00689655	0.0119048	0	0.00302115	0.015873	0.009	0.031	0.05	0.055	0.029	0.002	0.005	0.013	0.0252708	0.0207612	0.0588235	0.00406504	0	0
29	0.00395257	0.00689655	0.0357143	0	0.00302115	0.00907029	0.022	0.008	0.015	0.016	0.024	0.007	0.01	0.01	0.0288809	0.0276817	0.0726644	0.00406504	0	0.00431034
30	0.00790514	0.0413793	0.10119	0	0.00302115	0.00453515	0.023	0.01	0.019	0.032	0.037	0.009	0.008	0.078	0.0252708	0.0484429	0.0795848	0	0	0
	Shifting-block of moonlight						Simulated natural moonlight
Moon day	Por_BNM_6h	Por_BNM_4h	Por_BNM_2h	Vigo_BNM_6h	Vigo_BNM_4h	Vigo_BNM_2h	Por_SNM_6h_high	Por_SNM_6h_low	Por_SNM_4h_low	Vigo_SNM_6h_high	Vigo_SNM_6h_low	Vigo_SNM_4h_low
1	0.039604	0.0230769	0.0294118	0	0.00993377	0.0168776	0.0911095	0.108808	0.0629032	0	0	0
2	0.0554455	0.0246154	0.00773994	0	0.00993377	0.0232068	0.0602498	0.103627	0.0612903	0	0.00340136	0.00294985
3	0.0693069	0.0184615	0.0278638	0	0.00662252	0.021097	0.0499633	0.0829016	0.0193548	0	0	0
4	0.0415842	0.0261538	0.0170279	0.00689655	0.00993377	0.0253165	0.0191036	0.0328152	0.0354839	0.001443	0	0.00589971
5	0.0118812	0.02	0.0278638	0	0.0231788	0.0400844	0.0176341	0.0189983	0.0177419	0.00721501	0.00340136	0
6	0.0257426	0.0153846	0.0278638	0.0103448	0.0198675	0.0443038	0.0102866	0.00518135	0.00483871	0.00721501	0.00340136	0.0117994
7	0.00990099	0.0169231	0.0263158	0	0.0298013	0.0485232	0.00661278	0.00518135	0.0016129	0.011544	0.00680272	0.0353982
8	0.00594059	0.0323077	0.0232198	0.0586207	0.0728477	0.0548523	0.00514328	0.00345423	0	0.027417	0.0442177	0.100295
9	0.0118812	0.0246154	0.0263158	0.12069	0.109272	0.0864979	0.000734754	0.00518135	0.016129	0.0505051	0.12585	0.238938
10	0.0118812	0.00923077	0.0294118	0.103448	0.0794702	0.0548523	0.000734754	0.00518135	0.0112903	0.0735931	0.22449	0.20944
11	0.00990099	0.0292308	0.0356037	0.1	0.0463576	0.0105485	0.00146951	0.00518135	0.0193548	0.0620491	0.170068	0.162242
12	0.0039604	0.0184615	0.0294118	0.0482759	0.0165563	0.0295359	0.0117561	0.0103627	0.0274194	0.038961	0.112245	0.0884956
13	0.0178218	0.0446154	0.0448916	0.0310345	0.0198675	0.0168776	0.00808229	0.0207254	0.0548387	0.033189	0.0816327	0.0471976
14	0.0415842	0.08	0.0773994	0.0241379	0.013245	0.00843882	0.0455547	0.138169	0.11129	0.015873	0.0510204	0.0294985
15	0.0970297	0.0984615	0.0712074	0.0586207	0.0364238	0.00843882	0.144747	0.153713	0.116129	0.041847	0.037415	0.0147493
16	0.138614	0.0938462	0.0464396	0.0655172	0.013245	0.0126582	0.163115	0.105354	0.109677	0.0620491	0.0204082	0.0176991
17	0.122772	0.0630769	0.0309598	0.0655172	0.0364238	0.0253165	0.0874357	0.015544	0.0241935	0.106782	0.0102041	0.00294985
18	0.0475248	0.0338462	0.0216718	0.0413793	0.0397351	0.0168776	0.041881	0.00345423	0.00967742	0.147186	0.0340136	0.00884956
19	0.0158416	0.0215385	0.0170279	0.0517241	0.0562914	0.0400844	0.0139603	0.00172712	0.0016129	0.139971	0.0306122	0.00589971
20	0.0019802	0.00461538	0.0154799	0.0448276	0.0695364	0.0611814	0.00220426	0	0	0.0721501	0.0204082	0.00294985
21	0.0019802	0.00615385	0.0309598	0.106897	0.0860927	0.0295359	0.00293902	0	0.00322581	0.0620491	0.00340136	0.00589971
22	0.0039604	0.0138462	0.0294118	0.0275862	0.0463576	0.0421941	0	0	0.00322581	0.01443	0.00680272	0
23	0.0019802	0.00923077	0.0247678	0.0241379	0.0496689	0.0506329	0	0	0	0.00865801	0	0.00294985
24	0	0.0184615	0.0201238	0.00689655	0.0430464	0.0168776	0.000734754	0	0.0016129	0.004329	0.00340136	0
25	0	0.0184615	0.0340557	0	0.0165563	0.0253165	0.00220426	0	0.0177419	0.010101	0	0
26	0.0039604	0.0261538	0.0433437	0	0.00993377	0.0274262	0.00440852	0.00345423	0.0274194	0	0	0.00294985
27	0.0138614	0.0538462	0.0572755	0	0.00993377	0.0485232	0.0095518	0.00172712	0.0290323	0	0	0
28	0.0277228	0.0384615	0.0278638	0	0.00993377	0.0337553	0.0315944	0.0207254	0.0516129	0.001443	0	0.00294985
29	0.0336634	0.0538462	0.0479876	0	0.00662252	0.0232068	0.0639236	0.0362694	0.0774194	0	0.00680272	0
30	0.0772277	0.0353846	0.0402477	0.00344828	0	0.0400844	0.102866	0.112263	0.083871	0	0	0
31	0.0554455	0.0276923	0.0108359	0	0.00331126	0.0168776	na	na	na	na	na	na
