## Supplementary material for "How light at night sets the circalunar clock in the marine midge *Clunio marinus*": TableS4

### Sheet: Table_S4
TableS4 - Measurements of irradiance and illuminance used in each experiment.
experiment	light	filter	reference	min_lux	max_lux	min_W/m2	max_W/m2
moonlight intensity	White LED Array	OD1	Thorlabs, USA	41.6	157.19	0.1682	0.532
moonlight intensity	White LED Array	OD3	Thorlabs, USA	0.8216	3.226	0.00253	0.01383
moonlight intensity	White LED Array	OD5	Thorlabs, USA	0	0.0335	0	6.2e-05
sensitivity window - 2h	4000 K neutral white	na	Pollin Electronic GmbH, Germany	8	324.5	na	na
sensitivity window - 4h	White LED Array	OD1	Thorlabs, USA	41.6	157.19	0.1682	0.532
simulated natural moonlight - 6h - high intensity	Mitras Lightbar Actinic	na	GHL, Germany	0	968.756	0.000237	3266.74
simulated natural moonlight - 6h - low intensity	Mitras Lightbar Actinic	aluminium foil	GHL, Germany	0	0.2394	0	1.09688
simulated natural moonlight - 4h - low intensity	Mitras Lightbar Actinic	aluminium foil	GHL, Germany	0	0.261	0	1.13075
block natural moonlight - 6h	White LED Array	OD1	Thorlabs, USA	41.6	157.19	0.1682	0.532
block natural moonlight - 4h	White LED Array	OD1	Thorlabs, USA	41.6	157.19	0.1682	0.532
block natural moonlight - 2h	White LED Array	OD1	Thorlabs, USA	41.6	157.19	0.1682	0.532
