## Supplementary material for "How light at night sets the circalunar clock in the marine midge *Clunio marinus*": TableS5

### Sheet: Table_S5
Table S5 - Circular statistics (CircMLE) and Rhythmicity index (R package tseries) results obtained for each experiment.
					CIRCULAR STATISTICS							RHYTHMICITY INDEX
Population	Experiment	Moon duration	Window/variable	Light/filter used	MODEL	TOP	PEAK1	PEAK2	K1	K2	LAMBDA	RI (ACF lag = 16 or 31)	Significance
Por	Moon intensity	8h	ZT 20-4	OD1	M4B	1	2.60607	17.6041	4.392	23.881	0.684	0.423943	***
			ZT 20-4	OD3	M5A	1	2.20111	16.8306	7.626	7.626	0.435	0.366939	***
			ZT 20-4	OD5	M5B	1	1.41807	17.0121	4.963	15.234	0.495	0.439402	***
Vigo	Moon intensity	8h	ZT 20-4	OD1	M5B	1	10.7668	21.4668	5.225	8.464	0.676	0.0182429	-
			ZT 20-4	OD3	M5A	1	10.552	21.5623	7.716	7.716	0.722	0.177276	*
			ZT 20-4	OD5	M5B	1	9.10525	21.653	4.39	2.782	0.26	0.167977	*
Por	Sensitivity window	2h	ZT 20-22	LED light	M5B	1	7.55349	19.5044	0.443	4.982	0.384	-0.030027	-
			ZT 22-0		M5A	1	3.00803	15.89	1.542	1.542	0.253	-0.097385	-
			ZT 0-2		M4A	1	0.238732	15.2407	2.105	2.105	0.267	0.148032	*
			ZT 2-4		M5A	1	16.5871	29.0681	1.37	1.37	0.6	-0.0652425	-
Vigo	Sensitivity window	2h	ZT 20-22	LED light	M2C	1	4.29718	NA	2.654	0	0.674	0.00755164	-
			ZT 22-0		M2C	1	11.082	NA	9.56	0	0.679	0.357427	***
			ZT 0-2		M4B	1	7.65765	22.6557	3.972	1.537	0.25	0.241693	*
			ZT 2-4		M2A	1	4.31151	NA	1.906	0	1	0.112939	*
Por	Sensitivity window	4h	ZT 20-0	OD1	M5B	1	29.8893	18.6402	1.297	11.654	0.332	0.170687	*
			ZT 22-2		M5B	1	1.7141	17.4561	3.173	7.674	0.642	0.352488	***
			ZT 0-4		M5B	1	0.0859437	15.9473	2.212	5.933	0.603	0.240746	*
Vigo	Sensitivity window	4h	ZT 20-0	OD1	M5B	1	11.2109	21.1469	2.458	10.105	0.251	0.256917	*
			ZT 22-2		M5B	1	10.6284	19.0413	4.525	7.165	0.718	0.0333059	-
			ZT 0-4		M2A	1	12.4093	NA	2.07	0	1	0.378879	***
Por	Shifting block moonlight	6h	shifting daily	OD1	M5B	1	1.49494	16.0645	2.269	12.907	0.52	0.269563	*
		4h			M4B	1	30.75	15.2445	0.704	8.75	0.609	0.107569	*
		2h			M4B	1	29.6916	14.1936	0.311	6.338	0.75	0.083591	-
Vigo	Shifting block moonlight	6h	shifting daily	OD1	M5A	1	10.3906	18.8915	4.641	4.641	0.469	0.198393	*
		4h			M5B	1	8.80684	20.4407	5.858	1.907	0.592	0.00138854	-
		2h			M4B	1	8.02145	23.5194	5.308	0.74	0.684	0.132852	*
Por	Simulated natural moonlight high	6h	shifting daily	Mitras Lightbar Actinic	M4B	1	0.878535	15.8805	4.77	11.516	0.477	0.502696	***
	Simulated natural moonlight low			Mitras Lightbar Actinic + aluminum foil	M5B	1	1.53744	14.8157	5.718	16.55	0.456	0.296888	***
	Simulated natural moonlight low	4h		Mitras Lightbar Actinic + aluminum foil	M5B	1	29.9943	14.4242	3.258	6.683	0.492	0.392536	***
Vigo	Simulated natural moonlight high	6h	shifting daily	Mitras Lightbar Actinic	M5A	1	10.2321	18.3537	5.617	5.617	0.681	0.314698	***
	Simulated natural moonlight low			Mitras Lightbar Actinic + aluminum foil	M2C	1	10.9435	NA	6.991	0	0.749	0.418319	***
	Simulated natural moonlight low	4h		Mitras Lightbar Actinic + aluminum foil	M2A	1	10.2416	NA	4.132	0	1	0.468812	***
